# Tracking of *Anopheles stephensi* in Ethiopia using mitochondrial DNA reveals pattern of spread

**DOI:** 10.1101/2021.04.07.437873

**Authors:** Tamar E. Carter, Solomon Yared, Dejene Getachew, Joseph Spear, Sae Hee Choi, Jeanne N. Samake, Peter Mumba, Dereje Dengela, Gedeon Yohannes, Sheleme Chibsa, Matthew Murphy, Gunawardena Dissanayake, Cecilia Flately, Karen Lopez, Daniel Janies, Sarah Zohdy, Seth R. Irish, Meshesha Balkew

## Abstract

The recent detection of the South Asian malaria vector *Anopheles stephensi* in the Horn of Africa (HOA) raises concerns about the impact of this mosquito on malaria transmission in the region. The mode and history of introduction is important for predicting the likelihood of continued introduction and future spread. Analysis of *An. stephensi* genetic diversity and population structure can provide insight into the history of the mosquito in the HOA. We investigated genetic diversity of *An. stephensi* in eastern Ethiopia where detection suggests a range expansion to this region to understand the history of this invasive population. We sequenced the cytochrome oxidase subunit I (*COI*) and cytochrome B gene (*CytB*) in 187 *An. stephensi* collected from 10 sites in Ethiopia in 2018. Phylogenetic analyses using a maximum-likelihood approach and minimum spanning network were conducted for Ethiopian sequences. Molecular identification of bloodmeal sources was also performed using universal vertebrate *CytB* sequencing. Six *COI-CytB* haplotypes were observed based on five segregating sites, with the highest number of haplotypes in the northeastern sites (Semera, Bati, and Gewana towns) relative to the southeastern sites (Kebridehar, Godey, and Degehabur) in eastern Ethiopia. In the phylogenetic and network analysis, we observed population differentiation based on the distribution of the haplotypes across the northeastern and central sites (Erer Gota, Dire Dawa, and Awash Sebat Kilo) compared to the southeastern sites and evidence of a South Asian origin of the HOA *An. stephensi* lineages. The presence of the putative South Asian haplotype of origin at sites closest to Ethiopia’s northeastern borders support route of introductions into Ethiopia from the northeast. Finally, molecular bloodmeal analysis revealed evidence of feeding on bovines, goats, dogs, and humans, as well as evidence of multiple (mixed) blood meals. In conclusion, we find support for the hypothesis for the recent expansion of *An. stephensi* into southeastern Ethiopia with multiple introductions. We also find evidence that supports the hypothesis that HOA *An. stephensi* populations originate from South Asia rather than the Arabian Peninsula. The evidence of both zoophagic and anthropophagic feeding support the potential for livestock movement to play a role in vector spread in this region.
