## Supplemental Table for "Tracking of *Anopheles stephensi* in Ethiopia using mitochondrial DNA reveals pattern of spread"

### Sheet: Sheet1
Accession number	Species	Location	Collection Date
AF425844	An. stephensi	?	2007-04-22
KF406680	An. stephensi	Pakistan	2010-05-15
KF406681	An. stephensi	Pakistan	2012-10-31
KF406682	An. stephensi	Pakistan	2012-09-25
KF406683	An. stephensi	Pakistan	2012-09-21
KF406684	An. stephensi	Pakistan	2007-08-26
KF406685	An. stephensi	Pakistan	2012-11-03
KF406686	An. stephensi	Pakistan	2012-09-22
KF406687	An. stephensi	Pakistan	2012-09-20
KF406689	An. stephensi	Pakistan	2010-05-29
KF406690	An. stephensi	Pakistan	2010-05-29
KF406691	An. stephensi	Pakistan	2010-05-29
KF406692	An. stephensi	Pakistan	2012-09-22
KF406693	An. stephensi	Pakistan	2010-05-29
KF406694	An. stephensi	Pakistan	2012-11-02
KF406695	An. stephensi	Pakistan	2010-05-29
KF406696	An. stephensi	Pakistan	2007-08-26
KF406697	An. stephensi	Pakistan	2010-05-29
KF406698	An. stephensi	Pakistan	2012-09-22
KF406699	An. stephensi	Pakistan	2012-09-11
KF406700	An. stephensi	Pakistan	2012-09-11
KF406701	An. stephensi	Pakistan	2012-09-12
KF406702	An. stephensi	Pakistan	2012-09-12
KF406703	An. stephensi	Pakistan	2012-09-12
KF406703	An. stephensi	Pakistan	2012-09-12
KF406704	An. stephensi	Pakistan	2012-11-16
KF406705	An. stephensi	Pakistan	2012-09-21
KF406706	An. stephensi	Pakistan	2012-11-01
KF406707	An. stephensi	Pakistan	2012-11-01
KF406708	An. stephensi	Pakistan	2012
KF933378	An. stephensi	Djibouti	2011-12-06
KJ528887	An. stephensi	Saudi Arabia	2011-12-07
KJ528888	An. stephensi	Saudi Arabia	2012-05-01
KJ528889	An. stephensi	Saudi Arabia	2012-05-02
KJ528890	An. stephensi	Saudi Arabia	2012-02-01
KJ528891	An. stephensi	Saudi Arabia	2011-12-07
KJ528892	An. stephensi	Saudi Arabia	2012-05-02
KJ528893	An. stephensi	Saudi Arabia	2012-05-02
KJ528894	An. stephensi	Saudi Arabia	?
KT382827	An. stephensi	NCL	?
KT899888	An. stephensi	India*	?
KX467337	An. stephensi	India	?
MF124608	An. stephensi	Sri_Lanka	?
MF124609	An. stephensi	Sri_Lanka	2017-04-06
MF124610	An. stephensi	Sri_Lanka	2017-04-06
MF124611	An. stephensi	Sri_Lanka	2017-01-04
MF975728	An. stephensi	Sri_Lanka	April 2017
MF975729	An. stephensi	Sri_Lanka	April 2017
MF975730	An. stephensi	Sri_Lanka	April 2017
MF975731	An. stephensi	Sri_Lanka	April 2017
MH538703	An. stephensi	India	2017-12-10
MH538704	An. stephensi	India	2018-01-09
MK170098	An. stephensi	Uniteed_Arab_Emirates	2018-02-01
KT382822	An. maculatus	?	?
JN596972	An. maculatus	?	2011-03-26
